# Systematic investigation of imprinted gene expression and enrichment in the mouse brain explored at single-cell resolution

**DOI:** 10.1101/2020.07.27.222893

**Authors:** M. J. Higgs, M. J. Hill, R. M. John, A. R. Isles

## Abstract

**Background:** Although a number of imprinted genes are known to be highly expressed in the brain, and in certain brain regions in particular, whether they are truly over-represented in the brain has never been formally tested. Using thirteen single-cell RNA sequencing datasets we systematically investigated imprinted gene over-representation at the organ, brain region, and cell-specific levels.

**Results:** We established that imprinted genes are indeed over-represented in the adult brain, and in neurons particularly compared to other brain cell-types. We then examined brain-wide datasets to test enrichment within distinct brain regions and neuron subpopulations and demonstrated over-representation of imprinted genes in the hypothalamus, ventral midbrain, pons and medulla. Finally, using datasets focusing on these regions of enrichment, we identified hypothalamic neuroendocrine populations and the monoaminergic hindbrain neurons as specific hotspots of imprinted gene expression.

**Conclusions:** These analyses provide the first robust assessment of the neural systems on which imprinted genes converge. Moreover, the unbiased approach, with each analysis informed by the findings of the previous level, permits highly informed inferences about the functions on which imprinted gene expression converges. Our findings indicate the neuronal regulation of motivated behaviours such as feeding and sleep, alongside the regulation of pituitary function as functional hotspots for imprinting, thus adding statistical rigour to prior assumptions and providing testable predictions for novel neural and behavioural phenotypes associated with specific genes and imprinted gene networks. In turn, this work sheds further light on the potential evolutionary drivers of genomic imprinting in the brain.
