## Supplemental Table S2 for "Systematic investigation of imprinted gene expression and enrichment in the mouse brain explored at single-cell resolution"

### Sheet: Average Normalised Expression 
LEVEL 1						LEVEL 2
MCA (Han et al., 2018)			Tabula Muris (Schaum et al., 2018)			Whole Brain (Ximerakis et al., 2019)			Zeisel Mouse Brain Atlas (Cell Lineages)			Zeisel Mouse Brain Atlas (Nervous System Regions)
Tissue	IG Mean Normalised Expression	Rest Mean Normalised Expression	Tissue	IG Mean Normalised Expression	Rest Mean Normalised Expression	Cell Type	IG Mean Normalised Expression	Rest Mean Normalised Expression	Cell Type	IG Mean Normalised Expression	Rest Mean Normalised Expression	Nervous System Region	IG Mean Normalised Expression	Rest Mean Normalised Expression
Brain	0.317427	0.186592	Pancreas	1.05788	0.701725	Neuroendocrine cells (NendC)	0.456167	0.252303	Neurons	0.192372	0.101528	Pons	0.307743	0.119065
Pancreas	0.297697	0.182641	Bladder	1.01669	0.84877	Mature Neurons (all types) (mNEUR)	0.294048	0.196854	Ependymal	0.146803	0.0978878	Medulla	0.303077	0.105368
Bladder	0.241173	0.229582	Trachea	0.865185	0.636526	Oligodendrocyte precursor cells (OPC)	0.286729	0.202081	Oligos	0.142492	0.0834707	Ventral Midbrain	0.278212	0.10033
Uterus	0.207371	0.200042	Brain (Non-Myeloid)	0.825704	0.58873	Tanycytes (TNC)	0.286184	0.209165	Peripheral Glia	0.122257	0.09343	Hypothalamus	0.277301	0.118537
Ovary	0.193685	0.214537	Limb Muscle	0.746715	0.480235	Choroid plexus epithelial cells (CPC)	0.265728	0.241249	Vascular	0.110434	0.0884007	Dorsal Midbrain	0.253169	0.100519
Kidney	0.157096	0.170832	Tongue	0.714189	0.852526	Vascular smooth muscle cells (VSMC)	0.265571	0.248377	Astrocytes	0.097631	0.0709859	Thalamus	0.239084	0.0946315
Lung	0.138777	0.16733	Heart	0.712982	0.525147	Ependymocytes (EPC)	0.265563	0.25076	Immune	0.082849	0.066889	CA1	0.23301	0.0903356
Liver	0.132673	0.164704	Mammary Gland	0.705727	0.683772	Oligodendrocytes (OLG)	0.263821	0.195662				Spinal Cord	0.222828	0.11894
Muscle	0.128153	0.186956	Diaphragm	0.691374	0.418747	Arachnoid barrier cells (ABC)	0.258008	0.238232				Antero-Middle Cortex	0.210951	0.0898031
Stomach	0.127893	0.206782	Fat	0.672412	0.566677	Vascular and leptomeningeal cells (VLMC)	0.255933	0.208233				Enteric Nervous System	0.207968	0.116814
Small Intestine	0.115696	0.197538	Large Intestine	0.606154	0.694706	Astrocyte-restricted precursors (ARP)	0.239322	0.217768				SS cortex	0.205831	0.0905725
Mammary Gland	0.112273	0.168902	Lung	0.569051	0.492802	Olfactory ensheathing glia (OEG)	0.238686	0.191598				Posterior Cortex	0.203454	0.0966595
Testis	0.105632	0.212256	Liver	0.559646	0.578226	Pericytes (PC)	0.234947	0.208993				Middle Cortex	0.202474	0.0958883
Thymus	0.0963888	0.176013	Aorta	0.552631	0.449698	Hypendymal cells (HypEPC)	0.223978	0.232507				Anterior Cortex	0.200793	0.0939113
Bone Marrow	0.0955554	0.170581	Skin	0.537647	0.646394	Neural stem cells (NSC)	0.222681	0.201314				Sympathetic	0.198697	0.122759
Peripheral Blood	0.0943566	0.167752	Brain (Myeloid)	0.502983	0.42487	Immature Neurons (ImmN)	0.21791	0.165769				Ventral Striatum	0.196575	0.0990677
Spleen	0.0789699	0.159876	Marrow	0.490169	0.592617	Hemoglobin-expressing vascular cells (Hb_VC)	0.207591	0.219972				Amygdala	0.190797	0.098037
Prostate	0.0693465	0.0931187	Kidney	0.39683	0.324289	Neuronal-restricted precursor (NRP)	0.205456	0.231829				Dorsal Striatum	0.183089	0.0909756
			Thymus	0.329533	0.405632	Astrocytes (ASC)	0.192361	0.181598				Dorsal Root Ganglia	0.174552	0.123941
			Spleen	0.28784	0.381395	Endothelial cells (EC)	0.181386	0.191046				Hippocampus	0.163665	0.111227
						Microglia (MG)	0.154868	0.176399				Olfactory Bulb	0.148858	0.115567
						Macrophages (MAC)	0.124124	0.17234				Dentate Gyrus	0.143788	0.119491
						Dendritic cells (DC)	0.109253	0.195348				Cerebellum	0.116582	0.120943
						Monocytes (MNC)	0.0902912	0.170874
						Neutrophils (NEUT)	0.068032	0.116567
