## Supplemental Table S19 for "Systematic investigation of imprinted gene expression and enrichment in the mouse brain explored at single-cell resolution"

### Sheet: Sheet1
	MCA - Han et al., 2018								Tabula Muris - Schaum et al., 2018										Imprinted genes so far only shown to be imprinted in the brain
Original List with 18 brain-only imprinted genes removed - New IG number = 101 genes	Identity	UpReg	IG	ORA_p	ORA_q	Mean FC IG	Mean FC Rest		Identity	UpReg	IG	ORA_p	ORA_q	Mean FC IG	Mean FC Rest	GSEA_p	GSEA_q		Removed Genes
	Pancreas	2737	39	6.15083e-14	7.381e-13	9.2006	10.3104		Limb_Muscle	761	22	1.84267e-12	2.57973e-11	7.02949	5.16245	0.2618	0.7854		A230006K03Rik
	Brain	3401	30	9.59715e-06	0.000115166	7.34394	124.876		Diaphragm	416	17	3.95263e-12	5.53369e-11	6.19092	4.84996	0.1965	0.5895		Adam23
	Bladder	3183	26	0.000181548	0.00217858	4.46595	8.51056		Pancreas	4104	40	2.38173e-07	3.33443e-06	13.2556	12.5899	0.0629	0.1887		Ago2
	Uterus	2567	20	0.00225649	0.0270779	4.71525	8.45723		Trachea	1979	23	1.42531e-05	0.000199544	3.95291	4.57038	-	-		Bag3
	Testis	5212	13	0.986339	1	28.9426	5057.39		Brain_Non-Myeloid	3081	27	0.000312426	0.00437396	12.8668	14.1614	-	-		Bmf
	Kidney	1714	9	0.243943	1	14.9257	182.781		Bladder	3338	28	0.000481928	0.00674698	3.12442	5.3038	-	-		Calcr
	Ovary	2219	11	0.26946	1	8.29175	11.2635		Fat	1263	11	0.024876	0.348264	3.48157	3.68424	-	-		Herc3
	SmallIntestine	1719	5	0.826805	1	7.98641	218.643		Heart	1108	9	0.0588872	0.824421	2.84732	5.13518	-	-		Inpp5f
	Stomach	1821	6	0.745608	1	4.46072	88.5509		Aorta	3515	13	0.810079	1	6.23776	16.0834	-	-		Kcnk9
	Lung	1203	7	0.204238	1	3.92199	151.289		Large_Intestine	4758	10	0.99916	1	5.85015	12.2185	-	-		Klhdc10
	Liver	1739	5	0.834445	1	3.70757	80.3761		Liver	1808	6	0.82788	1	6.24611	54.8993	-	-		Mapt
	Thymus	1805	6	0.737792	1	2.77681	6.75909		Mammary_Gland	1826	10	0.296627	1	3.6515	5.23991	-	-		Ptk2
	Muscle	1127	4	-	-	8.6402	15.0529		Marrow	1957	5	0.944449	1	7.65217	5.24752	-	-		Snx14
	BoneMarrow	1095	2	-	-	5.3088	4.43226		Tongue	4295	13	0.961911	1	4.44002	7.15984	-	-		Tgfb1i1
	Spleen	1501	1	-	-	4.89671	4.76569		Brain_Myeloid	1024	4	-	-	2.87699	6.79787	-	-		Ube2nl
	PeripheralBlood	1146	3	-	-	3.77923	3.57294		Kidney	584	3	-	-	24.9356	22.9039	-	-		Ube3a
	MammaryGland.Virgin	902	4	-	-	3.70341	4.02551		Lung	914	0	-	-	0	5.40277	-	-		Wars
	Prostate	369	0	-	-	0	478.105		Skin	1612	4	-	-	4.14621	8.36262	-	-		Zim2
									Spleen	625	1	-	-	4.62953	4.27969	-	-
									Thymus	678	4	-	-	3.46455	7.4454	-	-
Full List with 63 brain-only imprinted genes removed - New IG number = 197 genes	Identity	UpReg	IG	ORA_p	ORA_q	Mean FC IG	Mean FC Rest		Identity	UpReg	IG	ORA_p	ORA_q	Mean FC IG	Mean FC Rest	GSEA_p	GSEA_q		Removed Genes (Incl. Above)
	Pancreas	2737	48	9.66047e-14	1.25586e-12	8.37876	10.3288		Limb_Muscle	761	30	3.74337e-15	5.24072e-14	7.43936	5.12519	0.0975	0.2925		Ipw
	Brain	3401	43	1.0763e-07	1.39919e-06	6.46658	125.342		Diaphragm	416	21	7.54666e-13	1.05653e-11	5.94345	4.84954	0.1182	0.3546		Snord64
	Bladder	3183	32	0.000712818	0.00926664	5.09553	8.51187		Pancreas	4104	60	4.36043e-10	6.1046e-09	12.1519	12.603	-	-		AF357341
	Uterus	2567	23	0.0178266	0.231745	4.67173	8.46204		Trachea	1979	32	2.49123e-06	3.48773e-05	5.32177	4.55074	0.0972	0.2916		AF357355
	Testis	1714	10	0.51703	1	14.5259	182.882		Brain_Non-Myeloid	3081	39	5.49023e-05	0.000768632	13.3052	14.1609	-	-		AF357359
	Kidney	1739	13	0.190474	1	4.48508	80.7256		Bladder	3338	38	0.000635373	0.00889522	3.14317	5.31019	-	-		Snord107
	Ovary	1203	9	0.247191	1	3.95258	151.535		Heart	1108	13	0.0376159	0.526623	4.7142	5.12137	-	-		AF357425
	SmallIntestine	902	7	0.255129	1	7.11041	3.99994		Fat	1263	14	0.0471061	0.659486	3.53514	3.68412	-	-		AF357426
	Stomach	2219	17	0.126539	1	6.51756	11.2853		Mammary_Gland	1826	18	0.0676346	0.946884	3.73717	5.24608	-	-		Snord115
	Lung	1719	9	0.653432	1	7.83307	219.137		Aorta	3515	18	0.926135	1	7.42824	16.0913	-	-		AF357428
	Liver	1821	10	0.596295	1	9.43249	88.7092		Large_Intestine	4758	17	0.999635	1	5.80653	12.228	-	-		Snord116
	Thymus	5212	20	0.987852	1	254.505	5063.3		Liver	1808	8	0.929949	1	18.2296	54.9001	-	-		AK014392
	Muscle	1805	12	0.331727	1	3.39026	6.76831		Marrow	1957	12	0.682476	1	4.77282	5.25663	-	-		Apeg3
	BoneMarrow	1095	3	-	-	4.28053	4.43428		Tongue	4295	19	0.989365	1	4.39407	7.16386	-	-		Pec2
	Spleen	1127	5	-	-	7.43812	15.064		Brain_Myeloid	1024	7	-	-	3.30443	6.80649	-	-		Pec3
	PeripheralBlood	1146	4	-	-	3.39163	3.57411		Kidney	584	3	-	-	24.9356	22.9039	-	-		U80893
	MammaryGland.Virgin	369	0	-	-	0	478.105		Lung	914	2	-	-	2.51546	5.4091	-	-		Ube3a-as
	Prostate	1501	4	-	-	3.10758	4.77021		Skin	1612	5	-	-	5.28985	8.36169	-	-		BB077283
									Spleen	625	3	-	-	3.94404	4.28187	-	-		BM117114
									Thymus	678	6	-	-	5.12716	7.4424	-	-		Mico1
																			Mico1-os
																			Mkrn3os
																			Actn1
																			AK039108
																			B230209E15Rik
																			BC034090
																			Cox4i2
																			Ctsh
																			D130017N08Rik
																			Dync1h1
																			Edn3
																			Eef1b2
																			Ifitm10
																			Lsp1
																			Mr1
																			Npepl1
																			Pcdhb12
																			Ppp2r5c
																			Stx16
																			Stx6
																			Tmem174
																			Tpx2
																			Tsga13
																			Wnk4
																			CrossFirre
